# TORC1-driven translation of *Nucleoporin44A* promotes chromatin remodeling and germ cell-to-maternal transition in Drosophila

**DOI:** 10.1101/2025.03.14.643309

**Authors:** Noor M. Kotb, Gulay Ulukaya, Anupriya Ramamoorthy, Lina Seojin Park, Julia Tang, Dan Hasson, Prashanth Rangan

## Abstract

Oocyte specification is a critical developmental transition that requires the coordinated repression of germ cell-specific genes and activation of the maternal program to support embryogenesis. In Drosophila, the timely repression of germ cell and early oogenesis genes is essential for this transition, yet the mechanisms that coordinate this process remain unclear. Here, we uncover an unexpected translation-chromatin axis, where transient Target of Rapamycin Complex 1 (TORC1)-driven translation triggers chromatin remodeling, ensuring irreversible oocyte fate commitment. Through a screen, we identified ribosome biogenesis regulators, including Zinc finger protein RP-8 (Zfrp8) and TORC1 components, as key mediators of gene silencing. We show that TORC1 activity increases during oocyte specification, and disrupting ribosome biogenesis, translation, or TORC1 function prevents proper heterochromatin formation, leading to epigenetic instability. Polysome-seq analysis of *zfrp8*-depleted ovaries revealed that Zfrp8 is required for the translation of *Nucleoporin 44A* (*Nup44A*), a key nuclear pore complex (NPC) component. Given the role of the NPC in chromatin organization, independent disruption of *Nup44A* results in defective silencing of the germ cell and early oogenesis genes. Our findings reveal a mechanism in which translation-driven NPC remodeling coordinates heterochromatin establishment, facilitating the germ cell-to-maternal transition and ensuring proper oocyte fate commitment.
