## Supplemental Table 2 for "TORC1-driven translation of *Nucleoporin44A* promotes chromatin remodeling and germ cell-to-maternal transition in Drosophila"

### Sheet: Zfrp8_Mio_Raptor_Setdb1_Nup154_
abd-A
Abd-B
Act57B
Act87E
D
ect
disco
dpp
dsx
eag
eEF1alpha2
Fas2
Gal
Glt
Gs2
Hsp67Ba
hth
kni
knrl
esg
Ca-alpha1D
Lsp1beta
E(spl)m2-BFM
E(spl)m7-HLH
Mlc1
Mlc2
Mp20
MtnA
nec
ord
meng
LUBEL
CG18304
Pvf2
Wnt6
CG5171
CG5177
CG6055
CG13793
CG13795
Spn28Dc
Tg
CG8292
Scgalpha
Tsp29Fb
jp
CG13116
CG13124
Spn31A
loh
CG7296
CG17108
CG17127
CG16743
CG14932
CG16965
CG6405
Ttc30
Trpgamma
CG17928
CG13282
beat-IIIc
CG18563
elfless
CG5758
CG5783
kon
CG10211
CG13086
CG17350
CG17549
CG10026
CG10132
CG10947
CG9338
nrv3
CG14591
Tsp42Eg
Tsp42Ei
Tsp42Ek
CG12164
Dscam1
Drat
Corin
Obp44a
PPO2
CG8008
CG8046
CG1648
egr
CAP
CG13229
Smyd4-3
ths
Sobp
Twdlbeta
CG8888
CG8501
Cpr49Ae
Cyp301a1
CG8785
AQP
CG6329
CG8547
Achl
Had2
unc-5
CG8249
CG4945
CG6426
CG11400
mthl4
CG10764
Pepck2
Cyp12b2
CG15096
sano
CG9416
CG18367
CG8654
CG11044
Mpcp1
CG18067
CG16799
Ugt49C1
CG10433
CG10307
CG11073
CG13506
CG3746
Cyp6d2
CG4250
RpL22-like
CG12782
Eglp2
Eglp4
St1
CG5597
CG3328
Mmp1
Ance-5
Phk-3
CG2736
Vdup1
CG13894
cep290
CG12105
CG13928
CG13937
CG5687
MsR1
CG1143
CG14964
ckd
CG14961
CG10359
CG1136
CG12493
CG13285
frm
mthl2
Blimp-1
CG10479
axed
SP1173
CG8519
tow
CG8564
CG8563
CG13685
CG6282
Zasp66
PGRP-LF
NijA
CG10361
CG9760
CG6910
Smyd4-2
CG14109
CG10710
CG17032
CG17029
CG5895
CG4950
CG13068
CG13067
Gagr
CG7497
AstC-R1
Aldh7A1
CG9372
CG17732
Ssk
CG13248
CG5910
CG5955
CapaR
SLC22A
olf413
CG12768
CG1092
Nepl11
CG14661
NPFR
CG15186
pyd3
CG9626
CG7443
Cyp313b1
CG9396
CG12814
Cyp12e1
CG14687
CG14694
CG14696
CG5281
ATP8B
CG4115
Cyp9f2
Scgbeta
NANS
CG6753
CG6225
Cyp313a4
yellow-f2
CG8483
CG8630
PK2-R2
side-IV
Adgf-C
CG9297
Npc2b
CG12402
CG3505
Mf
Gyc88E
CG14864
CG10311
CG14905
TyrRII
PKD
CG15803
cona
CG10864
CG7702
Octalpha2R
Cyp12a5
CG17190
CG5023
CG15695
Ktl
CG5810
ETHR
Nrx-1
CG5376
CG6972
Irk2
SPE
Lsd-1
RpS19b
CG12268
tnc
Nepl16
CG13654
CG11852
CG10514
CG11892
CG10550
CG10562
pnr
Poxm
Ppn
Prm
ry
Shaw
shf
slo
so
ptc
Ubx
v
Tm2
up
Ser
Wnt2
Oct-TyrR
Cbp53E
GluRIIA
hh
otk
Ac76E
cas
bowl
Eip63F-1
robo1
nvy
Ets98B
bt
CAH9
grass
CG5612
unc80
CG1894
AstA-R2
Nepl19
wat
eIF4E6
Obp99a
CG7582
Mgat2
AdoR
CG9743
CG9717
CG15546
Loxl1
yellow-h
CG1674
Kif3C
CG11155
Ugt317A1
lectin-24Db
Ugt37D1
CG3699
Vha36-3
CG5254
CG14629
Alk
ACXD
CG13631
CG13255
CG14132
CG13306
CG8012
CG12643
Tep4
Tep3
Ugt305A1
NfI
CG32444
Spn43Ad
bin
CHKov1
ham
GluRIIC
CG17278
Obp83ef
Obp83cd
CG30016
CG30026
CCHa1-R
CG30148
CG30154
CG30195
CG30196
CG30269
CG30285
RIC-3
CG31051
CG31102
CG31140
Nlg1
GluRIIE
CG31313
CG31323
sals
CG31436
CG31445
ATPsynepsilonL
NKCC
CG31675
CG31676
CG31690
Trim9
CG31826
CG31999
IRSp53
sunn
CG32170
zormin
CG32333
CG32354
CG32407
CG32813
CG32971
CG33143
dpy
CG33281
CG33458
CG33465
dpr3
Unc-89
form3
Cadps
CG33978
NimB3
CG18003
Ctr1B
GstE2
GstE10
CG6006
Frq2
CG34288
CG34323
CG34330
CG34331
CG34353
CG34355
shakB
side-V
TrissinR
CG34396
Rgk3
sif
CG34437
CG34445
CG34446
su(r)
side-VIII
vvl
sls
CG41520
5-HT2A
rdo
eater
CG33521
CG34434
CG42246
DCX-EMAP
CG42260
corn
RhoGAP102A
CG42342
sqa
Pkcdelta
CG42369
CG42390
CG42394
NimC1
CG42458
Tdc1
OtopLa
Snmp1
mtg
CG32599
qvr
Antp
serp
CG42566
Vmat
Dscam3
rgn
verm
pdm3
CG42700
CngA
CG42711
tinc
Ank2
dsx-c73A
CG42807
CG42808
Ca-Ma2d
d
Spn77Ba
CG42854
CG43078
nrm
Shab
Con
CanB
CanA1
comm
Rbp9
Acbp2
htl
TpnC47D
TpnC73F
cora
Wnt4
tutl
l(2)01289
Dif
RyR
Elk
fng
EbpIII
rpr
Tig
ana
Pxn
nSyb
axo
5-HT1B
tx
CG43373
Hk
dar1
Mrp4
CG42784
Ih
CG40486
sick
Stacl
dysc
sli
Ca-alpha1T
CG43897
Mhc
CG44008
Rgk1
Pde1c
CG44085
Strn-Mlck
cv-d
St3
eIF4E3
CG44245
Vha68-1
tn
Neto
mbl
CG44422
Nna1
CngB
ringer
CG45076
CG45078
tau
Esyt2
CG45263
Ggamma30A
Hf
Sr-CI
bnl
croc
Mlp84B
Cyp4d8
drl
alpha-Est2
NetA
NetB
lbm
Alp4
fz2
AANAT1
mspo
stumps
TM4SF
Idgf1
GluRIIB
pio
Gpo1
CG3191
drm
Spn43Ab
Spn43Aa
stan
Scgdelta
bab2
Sik2
santa-maria
CG13920
Mipp1
Gasp
SkpC
clumsy
Ugt35B1
Lim1
SPARC
Fie
fat-spondin
Ugt49B1
RpS10a
CG4928
CG5867
GV1
CAH1
NimB1
GluRIID
CG2930
CG30116
NimB4
NimB2
Rh50
NimB5
NimC2
Cyp28a5
SoxN
NtR
Hml
Tsp42Ed
CR18166
CG3091
CG2861
CG15930
SK
CG16756
CG12730
CG3097
CG6041
CG12541
CG4607
SmydA-9
CG15247
Rph
CG15211
CG15209
CG2145
SmydA-4
CG15203
CG15201
Cyp4g15
CG1572
CG9360
Karl
CG10352
regucalcin
Cyp318a1
CG9400
CG9411
sbm
CG9164
CG15599
Traf-like
CG6847
CG6867
wgn
CG7378
Obp18a
HP1D3csd
CG7990
CG14196
et
Nep3
CG9572
CG4213
CG4415
CG4577
MFS3
CG5080
CG5397
CG4259
CG3597
CG3104
CG17224
CG17264
CG9664
CG8837
CG15412
CG8852
IM33
CG15431
CG3251
CG15629
CG15628
Cyp28d1
Hsp60C
obst-E
